# MagnoliidsGDB: An integrated functional genomics database for Magnoliids

**DOI:** 10.1101/2024.08.19.608005

**Authors:** Yayu Chen, Zhuang Yang, Jiajie Chen, Ping Li, Xinglong Zhao, Sihui Huang, Zhumao Li, Sishu Huang, Jie Luo, Haiyan Hu, Yuanhao Ding

## Abstract

In this study, we present MagnoliidsGDB, an integrated functional genomics database specifically developed for magnoliids, a group of plants known for their unique characteristics and medicinal properties. As of March 2024, MagnoliidsGDB has collected 31 genome sequences from 24 species, 149 resequencing datastes from 4 species, 842 transcriptomic datasets from 20 species, and metabolomic data from 15 species. This comprehensive resource allows researchers to explore the genomic, transcriptomic, and metabolomic variations of magnoliids. The user-friendly search and analysis functionalities of MagnoliidsGDB facilitate the study of genomic variations, gene functions, plant evolution and key metabolites of magnoliids. We hope this database will contribute to the study of magnoliids and increase our understanding of the origin, variation, and molecular basis of the unique biological features of magnoliids.
