## supplemental_Table for "MagnoliidsGDB: An integrated functional genomics database for Magnoliids"

### Sheet: Table S1
Table S1: Transcriptome data information of 20 species.
Organism	BioProject	Sample	Tissue
Aristolochia contorta	1	18	leaf
Annona glabra	1	1	leaf
Chimonanthus salicifolius	1	30	leaf
Magnolia officinalis	1	4	cortex
Piper longum	1	3	leaf, root, spike
Michelia alba	1	21	leaf, petal, stamen
Saururus chinensis	4	7	bract, leaf, root, stem
Magnolia biondii	1	6	flower, flower bud, leaf
Phoebe bournei	5	66	leaf, root, stem bark, stem xylem
Piper nigrum	7	47	flower, fruit, leaf, panicle, root, stem
Lindera megaphylla	1	21	bud, flower bud, leaf, root, stem, stem bark
Liriodendron chinense	8	125	flower bud, shoot apex, wild-type flower bud
Cinnamomum camphora	11	73	bark, embryo, leaf, root, somatic embryo, stem
Lindera glauca	4	21	floral bud, fruit, leaf, root, sarcocarp, seed, stem
Aristolochia fimbriata	1	34	gynostemium, leaf, limb, ovary, seedling, tube, utricle
Cinnamomum kanehirae	1	8	bud, flower, flower of bud, fruit, leaf, leaf of bud, stem
Cinnamomum burmannii	2	7	bark, biosexual flower, biosexual flower bud, bud, leaf, root, stem
Litsea cubeba	21	87	bark, bud, female flower, female flower bud, floral bud, fruit, leaf, male flower, male flower bud, stem
Chimonanthus praecox	7	104	bark, biosexual flower, biosexual flower bud, bud, floral bud, flower, inner tepal, leaf, middle tepal, stem
Persea americana	10	159	biosexual flower bud, fruit, fruit exocarp, fruit mescarp, mesocarp, mixed library (organs and ripening stages), pericarp and pulp, seed, stem, stem and leaf
Total	89	842

### Sheet: Table S2
Table S2: Metabolome data information of 15 species.
Organism	Sample	Tissue
Cinnamomum camphora	24	leaf
Phoebe bournei	9	leaf
Cinnamomum kanehirae	1	wood
Michelia alba	12	flower
Magnolia officinalis	1	flower
Lindera glauca	2	fruit, leaf
Persea americana	35	fruit, seed
Magnolia biondii	10	flower bud
Annona glabra	1	whole plant
Chimonanthus praecox	3	flower, seed
Piper nigrum	18	flower, fruit, leaf, stem
Litsea coreana	15	bud, mature leaf, root, stem, young leaf
Piper longum	6	flower, leaf, old fruit, root, stem, tender fruit
Litsea cubeba	16	alabastrum, bark, flower, fruit, leaf, root, stem, whole plant
Total	153

### Sheet: Table S3
Table S3: Resequencing data information of 6 species.
Organism	BioProject	Sample	Tissue
Liriodendron chinense	1	14	leaf
Magnolia sinica	1	21	leaf
Cinnamomum burmannii	1	1	leaf
Cinnamomum camphora	3	81	leaf
Cinnamomum kanehirae	2	2	leaf
Persea americana	2	30	leaf
Total	10	149

### Sheet: Table S4
Table S4 : Statistical summary of SNPs and Indels detection results.
Species	type	accession number	sum	downstream	exonic	intergenic	intronic	ncRNA_exonic	splicing	upstream	ncRNA_intronic	ncRNA_splicing	UTR3	UTR5	ncRNA_UTR5
Cinnamomum burmannii	SNP	1	416055	24873	140249	90194	140432	32	195	20080	-	-	-	-	-
Magnolia sinica	SNP	21	76686523	3025058	1215443	53258066	15026080	4111	9354	3702216	29	7	298218	147941	-
Cinnamomum kanehirae	SNP	2	13109903	1069310	380957	7242370	3102267	-	1255	1313744	-	-	-	-	-
Cinnamomum camphora	SNP	81	40434468	2640347	1054015	22228761	10584921	-	5433	3249286	-	-	413127	258578	-
Persea americana	SNP	30	58777431	4942111	1726327	32089344	14107522	-	10123	5902004	-	-	-	-	-
Liriodendron chinense	SNP	14	-	1864292	-	44731275	-	333177	6	2108643	2785769	913	-	-	-
Cinnamomum burmannii	Indel	1	9974	1051	452	1979	5665	-	18	809	-	-	-	-	-
Magnolia sinica	Indel	21	5489317	308074	37317	3146324	1574655	222	1301	311091	2	-	63571	46760	-
Cinnamomum kanehirae	Indel	2	936371	95180	9146	410289	327862	-	407	93461	-	-	-	26	-
Cinnamomum camphora	Indel	81	5840154	460806	25695	2783656	1932672	-	1965	487160	-	-	79597	68603	-
Persea americana	Indel	30	6598451	701691	58363	2897559	2153830	-	1950	784915	-	-	143	-	-
Liriodendron chinense	Indel	14	6159184	304473	-	4981033	-	58399	2	308366	506466	378	-	-	67
Total	2	149	208298647	15437266	4647964	173860850	48955906	395941	32009	18281775	3292266	1298	854656	521908	67
